# Consideration of genetic and sex effects in mice enhances consilience with human addiction studies

**DOI:** 10.1101/2020.02.14.949784

**Authors:** Michael C. Saul, Jared R. Bagley, Lauren S. Bailey, Udita Datta, Price E. Dickson, Rainy Dodd, Leona H. Gagnon, Spencer B. Hugett, Violet M. Kimble, Michael Leonardo, Sam-Moon Kim, Ashley Olson, Tyler Roy, Sarah A. Schoenrock, Troy Wilcox, J. David Jentsch, Ryan W. Logan, Colleen A. McClung, Rohan H. C. Palmer, Vivek M. Philip, Laura G. Reinholdt, Stacey J. Sukoff Rizzo, Lisa M. Tarantino, Elissa J. Chesler

## Abstract

Concerns about external validity of rodent models and translation of findings across species are often based on narrow investigations of populations with limited diversity. Sources of individual variation – including genetics and sex – are only infrequently encompassed in model organism studies. As with most complex diseases, risk for cocaine use disorder is subject to considerable inter-individual variation. Explicit inclusion of individual differences in rodent research may reveal conserved phenotypes and molecular systems relevant to human addiction. We surveyed cocaine-related traits in both males and females of eight inbred mouse strains whose genomes collectively capture 90% of the genetic diversity of the mouse species. Across these strains, individual differences explained a substantial proportion of variance in cocaine-responsive or cocaine response-predictive behavioral and physiological phenotypes. Wild-derived mouse strains often extended the phenotypic ranges of these behaviors beyond what is observed in conventional laboratory strains. Striatum transcriptional responses to cocaine were also highly dependent upon strain and sex differences; most cocaine-responsive genes were differentially expressed in a manner moderated by strain, sex, or their combination. We compared the strain- and sex-mediated transcriptional responses to cocaine in mice to transcriptomic analysis of people with cocaine use disorder and found that mouse similarity to humans was highly dependent upon mouse genetic background and sex. Specifically, male WSB/EiJ mice and female NOD/ShiLtJ mice exhibited the greatest degree of neural transcriptional consilience with humans with cocaine use disorder. Model organism diversity thus represents a crucial source of biological information that can substantially improve external validity of neuropsychiatric research.

**Significance Statement:** Laboratory mice are widely used in research on neurobiological mechanisms of addiction, but most studies use a single strain and often sex of mice. To assess how individual differences in mice modulate addiction-related traits and how this impacts comparative analysis with humans, we studied cocaine-relevant behaviors and brain molecular correlates in both males and females of genetically diverse mouse strains. In this population, individual differences related to sex and/or genetics explain large proportions of differences in cocaine-related traits. Importantly, brain gene expression data demonstrated that some strains mimic human genomic states more readily than others. Individual differences thus represent a crucial and underdeveloped source of biological information about addiction mechanisms that may influence the translational utility of such studies.
