## Supplementarry Table S1 for "Consideration of genetic and sex effects in mice enhances consilience with human addiction studies"

### Sheet: S1
Supplementary Table S1: Strain and sex differences observed in behavioral and physiological data.
Phenotype	Phenotype Class	Transform	Nuisance Variable	Nuisance DF	Nuisance Sum of Squares	Nuisance Mean Square	Nuisance F	Nuisance P	Strain DF	Strain Sum of Squares	Strain Mean Square	Strain F	Strain P	Sex DF	Sex Sum of Squares	Sex Mean Square	Sex F	Sex P	Strain:Sex DF	Strain:Sex Sum of Squares	Strain:Sex Mean Square	Strain:Sex F	Strain:Sex P	Residual DF	Residual Sum of Squares	Residual Mean Square	Heritability Model	Heritability	Alternative Heritability: Strain Excluded	Alternative Heritability
Open Field: Percent Distance in Center of Arena	Novelty Response	none	Tester	4	0.436093	0.109023	7.29377	9.37393e-06	7	11.0287	1.57553	105.404	2.65997e-104	1	0.00906256	0.00906256	0.606295	0.436456	7	0.218248	0.0311783	2.08586	0.0429701	684	10.2241	0.0149474	OFA_pct_dist_center ~ Strain	0.553474	none	NA
Light-Dark: Total Transitions	Novelty Response	none	Tester	5	175712	35142.4	6.92401	2.5602e-06	7	959441	137063	27.0051	8.87452e-33	1	2611.08	2611.08	0.514454	0.473463	7	48880.6	6982.95	1.37583	0.212501	680	3.4513e+06	5075.44	LD_total_transitions ^ (1/3) ~ Strain	0.509946	none	NA
Hole Board: Total Nose Pokes	Novelty Response	none	Tester	5	32898.5	6579.71	9.62473	7.53668e-09	7	247800	35400	51.7828	1.29382e-57	1	7306.05	7306.05	10.6872	0.00114082	7	13126.3	1875.19	2.74301	0.00825782	597	408124	683.625	HB_Total_Entries ~ Strain	0.420963	none	NA
Novel Place Preference: Percent Zone Time in Novel Place	Novelty Response	none	none	NA	NA	NA	NA	NA	7	30259.4	4322.77	18.3167	1.38442e-22	1	312.226	312.226	1.32298	0.250423	7	891.093	127.299	0.5394	0.804867	751	177237	236.001	NPP_ZoneTime_GreyWhiteBlack_Total ~ Strain	0.16234	none	NA
Circadian Rhythm: Bmal1-dLuc Fibroblast Amplitude	Circadian Rhythm	log10	Cohort	1	0.483954	0.483954	5.88601	0.0199872	7	4.72056	0.674366	8.20187	4.02483e-06	1	0.0169689	0.0169689	0.206382	0.652136	7	0.437109	0.0624442	0.759467	0.624119	39	3.20662	0.082221	log10(Amplitude_Mean) ~ Cohort + Strain	0.590674	none	NA
Reversal Learning: Premature Responses at Reversal	Reversal Learning	cube root	Site	1	0.113548	0.113548	2.7111	0.101397	7	2.85476	0.407822	9.73728	2.89819e-10	1	0.00373659	0.00373659	0.0892157	0.765521	7	0.267995	0.038285	0.914102	0.496783	180	7.53886	0.0418826	Avg_Anticip_C_R_cubert ~ Site + Strain	0.293537	none	NA
Cocaine Sensitization: Initial Locomotor Sensitivity to Cocaine	Cocaine	none	none	NA	NA	NA	NA	NA	7	5083176207	726168030	12.8974	1.18043e-11	1	114939800	114939800	2.04144	0.156245	7	738072095	105438871	1.87269	0.0821614	98	5517734138	56303410	Sensi ~ Strain	0.476954	none	NA
Cocaine Self-Administration: Sessions to Acquisition	Cocaine	none	none	NA	NA	NA	NA	NA	7	9486.03	1355.15	25.5826	7.78966e-25	1	210.889	210.889	3.98118	0.0473617	7	114.369	16.3384	0.308438	0.949576	201	10647.3	52.9715	log10(AQ_SessionsToAcquisition) ~ Strain	0.47004	129S1/SvImJ	0.340016
Cocaine Self-Administration: Infusions at FR-1 1.0 mg/kg	Cocaine	none	none	NA	NA	NA	NA	NA	7	47921.6	6845.94	25.4947	9.12654e-25	1	0.430172	0.430172	0.00160199	0.968113	7	2179.42	311.346	1.15947	0.327772	201	53973.4	268.524	DR_Inf_Total_1p0mgkg ^ (1/3) ~ Strain	0.597903	129S1/SvImJ	0.349104
