## Supplementarry Table S3 for "Consideration of genetic and sex effects in mice enhances consilience with human addiction studies"

### Sheet: S3
Supplementary Table S3: Quantification of overlap significance between human cocaine use disorder transcriptome and individual strain and sex cocaine transcriptomes.
Strain	Sex	Comparison	Gene Set Threshold	MSET p value	MSET q value
WSB/EiJ	Male	Cocaine vs Saline	q < 0.05	1e-06	3.2e-05
WSB/EiJ	Male	Cocaine vs Saline	q < 0.10	1e-06	3.2e-05
WSB/EiJ	Male	Cocaine vs Saline	q < 0.20	9e-06	0.000192
NOD/ShiLtJ	Female	Cocaine vs Saline	q < 0.01	0.010215	0.16344
WSB/EiJ	Male	Cocaine vs Saline	q < 0.01	0.094423	1
NOD/ShiLtJ	Female	Cocaine vs Saline	q < 0.05	0.145757	1
CAST/EiJ	Male	Cocaine vs Saline	q < 0.20	0.14655	1
NZO/HlLtJ	Male	Cocaine vs Saline	q < 0.20	0.175437	1
NOD/ShiLtJ	Female	Cocaine vs Saline	q < 0.10	0.202001	1
NZO/HlLtJ	Male	Cocaine vs Saline	q < 0.10	0.259027	1
C57BL/6J	Female	Cocaine vs Saline	q < 0.05	0.301876	1
CAST/EiJ	Female	Cocaine vs Saline	q < 0.10	0.320126	1
PWK/PhJ	Male	Cocaine vs Saline	q < 0.01	0.323937	1
PWK/PhJ	Male	Cocaine vs Saline	q < 0.05	0.349617	1
A/J	Male	Cocaine vs Saline	q < 0.10	0.409011	1
PWK/PhJ	Female	Cocaine vs Saline	q < 0.01	0.425349	1
A/J	Male	Cocaine vs Saline	q < 0.01	0.435667	1
NZO/HlLtJ	Female	Cocaine vs Saline	q < 0.20	0.442026	1
CAST/EiJ	Female	Cocaine vs Saline	q < 0.20	0.442998	1
129S1/SvImJ	Male	Cocaine vs Saline	q < 0.20	0.469569	1
NZO/HlLtJ	Male	Cocaine vs Saline	q < 0.05	0.509154	1
NOD/ShiLtJ	Male	Cocaine vs Saline	q < 0.10	0.51175	1
A/J	Male	Cocaine vs Saline	q < 0.05	0.544179	1
129S1/SvImJ	Male	Cocaine vs Saline	q < 0.01	0.576909	1
PWK/PhJ	Female	Cocaine vs Saline	q < 0.05	0.594641	1
PWK/PhJ	Male	Cocaine vs Saline	q < 0.20	0.600529	1
CAST/EiJ	Female	Cocaine vs Saline	q < 0.05	0.60289	1
129S1/SvImJ	Male	Cocaine vs Saline	q < 0.10	0.609805	1
129S1/SvImJ	Male	Cocaine vs Saline	q < 0.05	0.633438	1
C57BL/6J	Female	Cocaine vs Saline	q < 0.10	0.658791	1
PWK/PhJ	Male	Cocaine vs Saline	q < 0.10	0.670349	1
NOD/ShiLtJ	Male	Cocaine vs Saline	q < 0.20	0.681452	1
NZO/HlLtJ	Female	Cocaine vs Saline	q < 0.10	0.69159	1
C57BL/6J	Male	Cocaine vs Saline	q < 0.20	0.699265	1
NZO/HlLtJ	Female	Cocaine vs Saline	q < 0.05	0.704895	1
CAST/EiJ	Male	Cocaine vs Saline	q < 0.10	0.733047	1
A/J	Female	Cocaine vs Saline	q < 0.20	0.742693	1
NOD/ShiLtJ	Female	Cocaine vs Saline	q < 0.20	0.750771	1
CAST/EiJ	Male	Cocaine vs Saline	q < 0.05	0.755432	1
C57BL/6J	Female	Cocaine vs Saline	q < 0.20	0.820831	1
CAST/EiJ	Male	Cocaine vs Saline	q < 0.01	0.823091	1
WSB/EiJ	Female	Cocaine vs Saline	q < 0.01	0.830502	1
129S1/SvImJ	Female	Cocaine vs Saline	q < 0.05	0.865187	1
NZO/HlLtJ	Male	Cocaine vs Saline	q < 0.01	0.871722	1
129S1/SvImJ	Female	Cocaine vs Saline	q < 0.20	0.890739	1
WSB/EiJ	Female	Cocaine vs Saline	q < 0.10	0.893132	1
129S1/SvImJ	Female	Cocaine vs Saline	q < 0.10	0.894002	1
C57BL/6J	Male	Cocaine vs Saline	q < 0.05	0.895707	1
WSB/EiJ	Female	Cocaine vs Saline	q < 0.20	0.924214	1
A/J	Female	Cocaine vs Saline	q < 0.10	0.927367	1
C57BL/6J	Male	Cocaine vs Saline	q < 0.10	0.939134	1
A/J	Male	Cocaine vs Saline	q < 0.20	0.964944	1
A/J	Female	Cocaine vs Saline	q < 0.05	0.974137	1
PWK/PhJ	Female	Cocaine vs Saline	q < 0.20	0.980087	1
WSB/EiJ	Female	Cocaine vs Saline	q < 0.05	0.983672	1
PWK/PhJ	Female	Cocaine vs Saline	q < 0.10	0.989708	1
C57BL/6J	Male	Cocaine vs Saline	q < 0.01	1	1
NOD/ShiLtJ	Male	Cocaine vs Saline	q < 0.01	1	1
NOD/ShiLtJ	Male	Cocaine vs Saline	q < 0.05	1	1
C57BL/6J	Female	Cocaine vs Saline	q < 0.01	1	1
129S1/SvImJ	Female	Cocaine vs Saline	q < 0.01	1	1
NZO/HlLtJ	Female	Cocaine vs Saline	q < 0.01	1	1
CAST/EiJ	Female	Cocaine vs Saline	q < 0.01	1	1
A/J	Female	Cocaine vs Saline	q < 0.01	1	1
