## Supplementarry Table S4 for "Consideration of genetic and sex effects in mice enhances consilience with human addiction studies"

### Sheet: S4
Supplementary Table S4: Sample sizes for all strain and sex combinations for studies reported.
	Novelty*		Circadian**		Reversal		Sensitization		IVSA		Expression***
Strain	Female	Male	Female	Male	Female	Male	Female	Male	Female	Male	Female	Male
129S1/SvImJ	49	49	4	3	10	9	13	14	12	12	9	7
A/J	57	58	3	4	12	10	18	20	14	13	8	8
C57BL/6J	64	62	4	4	19	18	12	13	23	24	8	8
CAST/EiJ	33	30	4	4	17	11	13	12	8	4	6	10
NOD/ShiLtJ	47	44	4	4	12	14	10	11	15	10	8	8
NZO/HlLtJ	47	46	4	2	11	7	16	16	16	12	8	8
PWK/PhJ	45	45	3	4	15	14	17	17	11	12	8	8
WSB/EiJ	55	52	3	2	12	11	14	14	16	15	7	9
*All animals in the Center for Systems Neurogenetics of Addiction receive novelty response phenotyping.
**Circadian rhythm fibroblast data utilized samples from mice going into other pipelines.
***Gene expression samples derived from the cocaine locomotor sensitivity data.
