## Supplementarry Table S5 for "Consideration of genetic and sex effects in mice enhances consilience with human addiction studies"

### Sheet: GO BP Results
Supplementary Table S5: Gene Ontology Biological Process results for WSB/EiJ male and NOD/ShiLtJ female overlapping gene sets.
Analysis Type:	PANTHER Overrepresentation Test (Released 20200407)
Annotation Version and Release Date:	GO Ontology database DOI: 10.5281/zenodo.3727280 Released 2020-03-23
Analyzed List:	upload_1 (Mus musculus)
Reference List:	Mus musculus (all genes in database)
Test Type:	FISHER
Correction:	BONFERRONI
Bonferroni count:	8923
Strain	Sex	q value	GO Biological Process Term	Genes in Term (Mus musculus)	Observed Genes from List	Expected Genes from List	Fold Enrichment	P-Value
WSB/EiJ	Male	q < 0.05	mRNA metabolic process (GO:0016071)	530	7	0.52	13.37	0.00504
WSB/EiJ	Male	q < 0.05	RNA processing (GO:0006396)	753	8	0.74	10.75	0.00332
WSB/EiJ	Male	q < 0.05	RNA metabolic process (GO:0016070)	1234	11	1.22	9.02	5.63e-05
WSB/EiJ	Male	q < 0.05	nucleic acid metabolic process (GO:0090304)	1771	12	1.75	6.86	0.000179
WSB/EiJ	Male	q < 0.05	gene expression (GO:0010467)	1619	10	1.6	6.25	0.0108
WSB/EiJ	Male	q < 0.05	nucleobase-containing compound metabolic process (GO:0006139)	2196	12	2.17	5.53	0.00194
WSB/EiJ	Male	q < 0.05	heterocycle metabolic process (GO:0046483)	2337	12	2.31	5.2	0.00383
WSB/EiJ	Male	q < 0.05	cellular aromatic compound metabolic process (GO:0006725)	2411	12	2.38	5.04	0.00538
WSB/EiJ	Male	q < 0.05	cellular nitrogen compound metabolic process (GO:0034641)	2798	13	2.76	4.7	0.00291
WSB/EiJ	Male	q < 0.05	organic cyclic compound metabolic process (GO:1901360)	2625	12	2.59	4.63	0.0135
WSB/EiJ	Male	q < 0.05	Unclassified (UNCLASSIFIED)	1899	1	1.88	0.53	0
NOD/ShiLtJ	Female	q< 0.01	negative regulation of nucleobase-containing compound metabolic process (GO:0045934)	1396	7	0.75	9.3	0.0207
NOD/ShiLtJ	Female	q< 0.01	negative regulation of nitrogen compound metabolic process (GO:0051172)	2275	8	1.23	6.52	0.0363
NOD/ShiLtJ	Female	q< 0.01	regulation of macromolecule metabolic process (GO:0060255)	5496	11	2.96	3.71	0.0173
NOD/ShiLtJ	Female	q< 0.01	regulation of cellular metabolic process (GO:0031323)	5567	11	3	3.67	0.0199
NOD/ShiLtJ	Female	q< 0.01	regulation of metabolic process (GO:0019222)	5995	11	3.23	3.4	0.0438
